# AXL governs axolotl cardiac regeneration and directs mammalian cardiomyocyte dedifferentiation

**DOI:** 10.64898/2025.12.21.695613

**Authors:** Elad Bassat, Jingkui Wang, Jorge Peña Peña, Inés Rivero-García, Agnieszka Piszczek, Francisco Falcon, Yuka Taniguchi-Sugiura, Jiaye Yang, Paula Fernández-Montes, Thomas Lendl, Lorena Domínguez, Katharina Lust, José Antonio Enríquez, Fátima Sánchez Cabo, Miguel Torres, Elly M. Tanaka

**Author notes:** Authors contributed equally (Elad Bassat, Jingkui Wang, Jorge Peña Peña). Corresponding authors (E.B.); (M.T.); (E.M.T.).

## Abstract

Cardiac injury outcomes vary widely across species, from complete regeneration to irreversible scarring. Using single-nucleus multiomics and spatial transcriptomics, we generated a spatially resolved atlas of axolotl heart regeneration following injury, identifying a distinct border-zone cardiomyocyte population with a pro-regenerative transcriptional program. Ligand-receptor analysis of the border zone niche identified enrichment of the receptor tyrosine kinase AXL in injury-responsive cardiomyocytes and its ligand Gas6 in endothelial cells. Functional perturbation demonstrated AXL requirement for border-zone cardiomyocyte activation and axolotl heart regeneration. In murine cardiomyocytes, AXL overexpression induced sarcomere disassembly, metabolic rewiring, and immature gene expression without triggering proliferation. These findings show that AXL signaling induces cardiomyocyte dedifferentiation and uncouples dedifferentiation from cell cycle re-entry, providing mechanistic insight into cellular plasticity during heart regeneration.
