## Supplemental Table 1 for "AXL governs axolotl cardiac regeneration and directs mammalian cardiomyocyte dedifferentiation"

### Sheet: Sheet1
Figure in the paper	Gene	Adapter	Sequance
1	Agbl1	B1	GAGGAGGGCAGCAAACGGaaAGCCACTACCACCTTCCCCCGCCAT
			GAGGAGGGCAGCAAACGGaaTCAAAGTGGCTTCCTTTTCACATGA
			GAGGAGGGCAGCAAACGGaaGGATCCTTCTGTCTGTGCCCGCAGA
			GAGGAGGGCAGCAAACGGaaTGTTCACTAATGTCTGTAGTAAAGC
			GAGGAGGGCAGCAAACGGaaGAAGTCGGAGGAGGGGTAAAAGGAC
			GAGGAGGGCAGCAAACGGaaCCAGCTTCTGGGCTTTCTCCCCAAA
			GAGGAGGGCAGCAAACGGaaACTGCGTCTTGGAGAGATTTGTTCT
			GAGGAGGGCAGCAAACGGaaGAGGCCGAGGATGGCACCTGTGGCA
			GAGGAGGGCAGCAAACGGaaGTGTTTCCTGGTGAAAGGACAGATG
			GAGGAGGGCAGCAAACGGaaTTTTGATTTTAAGAGGGCTGCGAGT
			GAGGAGGGCAGCAAACGGaaGAACTGCAACAAGCCCCTCACGTAG
			GAGGAGGGCAGCAAACGGaaTCTACGGATGGTGATATAGCTGTTG
			GAGGAGGGCAGCAAACGGaaGCAGGCACAATCCCGTGCTGAAGTG
			GAGGAGGGCAGCAAACGGaaACACTTTCGCAGGATCTGAGTGGCG
			GAGGAGGGCAGCAAACGGaaGGTAAAGGAGTAGGAGCTGCTGATG
			GAGGAGGGCAGCAAACGGaaAGGACAATCTTCACGTGGGGTAGAA
			GAGGAGGGCAGCAAACGGaaTGCCAGTTCATCTCTATCCAAGTCT
			GAGGAGGGCAGCAAACGGaaTTCCAAAGGGCGGTCTGGGTGCAGC
			GAGGAGGGCAGCAAACGGaaTTCCTGAAAATCATGGAAGAGTTCC
			GAGGAGGGCAGCAAACGGaaGGCACTCGAAAAGCCATCTTCGAGA
			GAGGAGGGCAGCAAACGGaaTCGTCGATTCTTACAAGATTCAGTG
			GAGGAGGGCAGCAAACGGaaAAAACTGTCCTTAGTAAGAGCTTGG
			GAGGAGGGCAGCAAACGGaaCTTTCCAATGGATGCTGGTTGACAG
			GAGGAGGGCAGCAAACGGaaGTGAACACTCAGTTTCTTCCCATCT
			GAGGAGGGCAGCAAACGGaaTCCTGTGCATAGTTTTGGTATCGCA
			GAGGAGGGCAGCAAACGGaaGGGTTTCTGAGTCGTGGTCCACGGT
			TCTGTAGGGTGTTGAGCAGGACCTGtaGAAGAGTCTTCCTTTACG
			GCAGCTCACTCAAAACAGTAAGGATtaGAAGAGTCTTCCTTTACG
			CACTGCCTCCTTTGGCGATCATGTAtaGAAGAGTCTTCCTTTACG
			TGTAGTCATGACTAGGTTCACGGCCtaGAAGAGTCTTCCTTTACG
			TGCCATCTCTTTGGCCAACTGTTGCtaGAAGAGTCTTCCTTTACG
			CCAAACTCAGCAGTAGATCAGTCGCtaGAAGAGTCTTCCTTTACG
			GCAGGACCCACAGACAGGGGGTTAAtaGAAGAGTCTTCCTTTACG
			TTTAAACAGCAGCTCCAAGGCTCCAtaGAAGAGTCTTCCTTTACG
			TTCAAGGGCCGCCCTGATCGTCTGGtaGAAGAGTCTTCCTTTACG
			TCTGCTAACAGCCCTCTTGCAGTTAtaGAAGAGTCTTCCTTTACG
			GGTGTCACAGCTGTGCCAGTCCTCGtaGAAGAGTCTTCCTTTACG
			GATGTGCTTGAGGCAGCGCAGAAGAtaGAAGAGTCTTCCTTTACG
			CACCACTAAGGAATCCAGGCTCCGGtaGAAGAGTCTTCCTTTACG
			GGTCAGAGGAAGATGGCACTTTGGGtaGAAGAGTCTTCCTTTACG
			GGCCTCGGAGGCAGAGATTGCAGAAtaGAAGAGTCTTCCTTTACG
			TTCTGTTTCCAGTTCACCATCTTCTtaGAAGAGTCTTCCTTTACG
			TTCCAGATCATCATCTTCTTCCTGAtaGAAGAGTCTTCCTTTACG
			ACACAGCGCCTCATACTGTTCAAGTtaGAAGAGTCTTCCTTTACG
			CGGTTCATCTCCAGACTCGGGTGCCtaGAAGAGTCTTCCTTTACG
			TTGAATGGGGGTCAAACCGCCAAGTtaGAAGAGTCTTCCTTTACG
			TGGGGATCTTTGGTCCGTCTTCAAAtaGAAGAGTCTTCCTTTACG
			CATCCCATTATTTTCTGTAGGTTCTtaGAAGAGTCTTCCTTTACG
			AGCTTTAATTGGTTTCCCATTAGGTtaGAAGAGTCTTCCTTTACG
			AGTTCTGAAGCATGTGATTCGAAGTtaGAAGAGTCTTCCTTTACG
			GAGCTGAGCTCAGCAAGTTCACACAtaGAAGAGTCTTCCTTTACG
			TTGCTAAGAGTTGCCTCACTATGTTtaGAAGAGTCTTCCTTTACG
1	Tnni3k	B2	CCTCGTAAATCCTCATCAaaGTTCTGTAAGCTCGTTTTCTTTGAT
			CCTCGTAAATCCTCATCAaaGATAATTTAAGTTCACTTTGATGAA
			CCTCGTAAATCCTCATCAaaTGTTACCACCACAAGCAGAGCATAA
			CCTCGTAAATCCTCATCAaaTTGTCAGTCGAGAAGGGCGAAGGCC
			CCTCGTAAATCCTCATCAaaGGAGTTCTGCGTTGTCCTTATAAGC
			CCTCGTAAATCCTCATCAaaGGGCCCCGTATCCAACTTGCTGAAT
			CCTCGTAAATCCTCATCAaaCGTGGTCTTCATTGTCGAGCGCATT
			CCTCGTAAATCCTCATCAaaGGAGGTACGTCACTATTTCATGGTG
			CCTCGTAAATCCTCATCAaaCGGGTCCTGAGAGTTGAATTAATTC
			CCTCGTAAATCCTCATCAaaTGCAGGCACTATGAAATGCAGTTTC
			CCTCGTAAATCCTCATCAaaTTAGAGCACTCTGATCCAGAAGGAA
			CCTCGTAAATCCTCATCAaaGATAGCAAGCGCAGTGTAACCCTGT
			CCTCGTAAATCCTCATCAaaGATTCATGTCCGCTCCGTTGTCCAG
			CCTCGTAAATCCTCATCAaaGACCTTTCTCATAAGCCCACATCAA
			CCTCGTAAATCCTCATCAaaGTGATTCATCCTGGGGTCTTTTGTA
			CCTCGTAAATCCTCATCAaaATGGGACTGATACATACGAGCCATC
			CCTCGTAAATCCTCATCAaaGGAGGAGAACGTCTGCTTTTTCTTT
			CCTCGTAAATCCTCATCAaaTGGCCACTATTCGATTTCTGCACTT
			CCTCGTAAATCCTCATCAaaAAAACATGTCAACATCAGATTTGGA
			CCTCGTAAATCCTCATCAaaCAAACTGGATAACACAGGGGTGGTT
			CCTCGTAAATCCTCATCAaaACACGTACTGTGTTACAATGGCAAA
			CCTCGTAAATCCTCATCAaaGCAGATCAAGATTCCTTTTCTGTTC
			CCTCGTAAATCCTCATCAaaTGTGAAGATATTCCATACCTTTGGC
			CCTCGTAAATCCTCATCAaaAGAGCAGAATATTGTGGCTGTTCAA
			CTTCGTCTGAGCTGAAGACATGTTTaaATCATCCAGTAAACCGCC
			GAAGAAGAGACAGCCCATTCTCTGTaaATCATCCAGTAAACCGCC
			TCAGCATGAGTGTTCTAACATGCGAaaATCATCCAGTAAACCGCC
			CCAGATGAATGGCAGTGAATCCGTTaaATCATCCAGTAAACCGCC
			CCGCCCCGCCATGTAGTAATGCTGTaaATCATCCAGTAAACCGCC
			CTATTGTAGCAATGTGAAGCGCAGTaaATCATCCAGTAAACCGCC
			CAAACCGAGAGCAAAAATGCAGTGGaaATCATCCAGTAAACCGCC
			GGGGCTGGACATCAGAGTTATTCTGaaATCATCCAGTAAACCGCC
			TGAAGATATTTTCCTTCATCAGGCTaaATCATCCAGTAAACCGCC
			TGACAAGTTCCATGTTCTTTCCATAaaATCATCCAGTAAACCGCC
			GTCCATCCCTTCCTTGATGATTGATaaATCATCCAGTAAACCGCC
			AAAACTGGACGAGACGAATGTGCCCaaATCATCCAGTAAACCGCC
			TGGACTTGCTGGGGTCGCAGGCCACaaATCATCCAGTAAACCGCC
			GCTTCAAAAGAGTAACAATTCCATCaaATCATCCAGTAAACCGCC
			CTCCAGGTTGTGAGTACTCATTACAaaATCATCCAGTAAACCGCC
			TCATGCTTTTAATCTTGCCAAGGGGaaATCATCCAGTAAACCGCC
			GAAAATGAGAAGGAAGGCCTGCACGaaATCATCCAGTAAACCGCC
			AATACGTATTGGCCCGATAGCGTTTaaATCATCCAGTAAACCGCC
			GCCGACAAAGAATTGAGACTTCGCGaaATCATCCAGTAAACCGCC
			GGCTCGGGTCATCCAAGCAAGCGCCaaATCATCCAGTAAACCGCC
			GTAGCAAGCAGAACAGGGATCCTCCaaATCATCCAGTAAACCGCC
			CATCAACAGCAATAATTAATTTGGAaaATCATCCAGTAAACCGCC
			CGCGGTGTATGATTGGGTAGGTTAGaaATCATCCAGTAAACCGCC
			CTGCTACCACAGCATGGCCATCTTCaaATCATCCAGTAAACCGCC
1	Robo2	B5	CTCACTCCCAATCTCTATaaGATGGGTGGAGGTCTATCTGTTGAA
			CTCACTCCCAATCTCTATaaGAGCAGGGCCGTTCCATCTACTGCC
			CTCACTCCCAATCTCTATaaTCCTTCCTTCAGCCAGCTAATACCT
			CTCACTCCCAATCTCTATaaTAGAGAGCCGTGATCTTGCATAGAA
			CTCACTCCCAATCTCTATaaTGTGGCAACACAAGTATAGGTTCCT
			CTCACTCCCAATCTCTATaaGCCAGACTCTGCAACATCTAATACC
			CTCACTCCCAATCTCTATaaGGACGGTGGTCCGGGAAGATCAATT
			CTCACTCCCAATCTCTATaaGGCCTGCCAGGACAAGGTGACACTG
			CTCACTCCCAATCTCTATaaTTGACTGAAAGCTTCGATGATATAT
			CTCACTCCCAATCTCTATaaCGGAGAGGATAACCCAGACATCTGC
			CTCACTCCCAATCTCTATaaTATAACAGTGCTTCGCTCAGTGGGA
			CTCACTCCCAATCTCTATaaATTGAAATAAGGACGAACCTTAACC
			CTCACTCCCAATCTCTATaaTTGGAGCTTCTTCTGTTGTGCGGGC
			CTCACTCCCAATCTCTATaaGAAGGTGAAGGACTGAACTGCATAA
			CTCACTCCCAATCTCTATaaAATGCCACGTGAAACCCTGCGGTGC
			CTCACTCCCAATCTCTATaaTGCCCATCAGCCCCTCTCTTTGAAA
			CTCACTCCCAATCTCTATaaCAAGCCAGGGATAAGTGGGGTCACT
			CTCACTCCCAATCTCTATaaGTCCGCTGCTATTGCTGTTATTTAC
			CTCACTCCCAATCTCTATaaGCCCTGGCACTGTTGGCAAAACATC
			CTCACTCCCAATCTCTATaaCGATGCTACTGTATATTGCGCCATC
			CTCACTCCCAATCTCTATaaGCGTAGTCTGCGTTATCTGACCAGG
			CTCACTCCCAATCTCTATaaCGACCGATAACTCATGGATACTGTT
			CTCACTCCCAATCTCTATaaCCGTCAGATCTGTTTTGTGCTGTAT
			CTCACTCCCAATCTCTATaaTGTAAAGTAAGGCGTTGTTCCCCTT
			CTCACTCCCAATCTCTATaaACTGGTTGTGTGGCATTCTATTAGA
			CTCACTCCCAATCTCTATaaAGGTGAGGAGGCCACCCCTCGCACA
			CTCACTCCCAATCTCTATaaCCTTCGGTGTGGAATGGGAGGCTGC
			CGTCTGATTGGTTGGACCCTGAAGGaaCTACCCTACAAATCCAAT
			AGCCGGGTCACCTGTGGCTTTGCACaaCTACCCTACAAATCCAAT
			CCTGCTATCTCGTCCCACGAAACTGaaCTACCCTACAAATCCAAT
			GTCGGATGGCCTGACAGCCTTGATCaaCTACCCTACAAATCCAAT
			GCTCCATGAGGTCTCCCCACTTGAAaaCTACCCTACAAATCCAAT
			ATCATAATTCCTATTGATTATTGCTaaCTACCCTACAAATCCAAT
			CTTGGTAACATCAGTGACTTGAGGTaaCTACCCTACAAATCCAAT
			ATTAATGGGCAGGCTCCCTGGCGTGaaCTACCCTACAAATCCAAT
			CACAGTCTGCCAGCTGTTGCTCACTaaCTACCCTACAAATCCAAT
			TTTGACGTCCAGGTTCTGCCATGCTaaCTACCCTACAAATCCAAT
			ATATGTAACTCCTTTTTTCAAATTTaaCTACCCTACAAATCCAAT
			TGAATCACTGTCCATCCCTTGGAACaaCTACCCTACAAATCCAAT
			GGACGGTGACAGACTGTGGAGGGGCaaCTACCCTACAAATCCAAT
			GGTTGTATCTGGGGAATCTGCAGGGaaCTACCCTACAAATCCAAT
			GACTGTTTTGTGCCAGCTTCCCTTCaaCTACCCTACAAATCCAAT
			CATTTAAGAGTCCGGGCCGACTTCCaaCTACCCTACAAATCCAAT
			GCAGGCTGGTTGCCGGCCAAGAATCaaCTACCCTACAAATCCAAT
			CACGTCCAAAATTTCCAAGATCATTaaCTACCCTACAAATCCAAT
			AGAGCATAGTCGACGTTTTGTCTGCaaCTACCCTACAAATCCAAT
			TGTTGTAGCTCGATTTGGTGGTGAAaaCTACCCTACAAATCCAAT
			AATGCAGTATCTGTGTTGTAGCATAaaCTACCCTACAAATCCAAT
			AAGTCTTCCACTGCGGGTCAGGTAAaaCTACCCTACAAATCCAAT
			CTTGATCAGGCAGCGTATAACCTAGaaCTACCCTACAAATCCAAT
			AGCCCTCAGCCAATCGGTAGTCAGGaaCTACCCTACAAATCCAAT
			GTGAGCTGGTGGTGCTGAAATCCTGaaCTACCCTACAAATCCAAT
			TGTGGACTGCTGCCCAAAAGACACCaaCTACCCTACAAATCCAAT
			TGGCGGAAGATCATCTGTCAGTGCCaaCTACCCTACAAATCCAAT
2	Efemp1	B5	CTCACTCCCAATCTCTATaaCTAGACTGTCGAAATTCTGCCCCAT
			CTCACTCCCAATCTCTATaaAAGATAAAAGGACATGTACACCTGA
			CTCACTCCCAATCTCTATaaCAACCGCCAGAAACAACGCGGCCAG
			CTCACTCCCAATCTCTATaaTCATTCCACCTTTGCAGGCGTCGTG
			CTCACTCCCAATCTCTATaaTTATCTGAGCTGTTCGTGGCAGACA
			CTCACTCCCAATCTCTATaaATATTCTGCTCGGTTAGTTCATACC
			CTCACTCCCAATCTCTATaaTGCTCCGGTCTGCAGTTATGGCTTT
			CTCACTCCCAATCTCTATaaTGATATCCCTGAGGGCACTGGCAGC
			CTCACTCCCAATCTCTATaaGGATTACTGCCAGAATCACATTCAT
			CTCACTCCCAATCTCTATaaTGATTGCACTGACACATAAACGAAC
			ACACAGACGAGCTTTTCGTCGCTTTaaCTACCCTACAAATCCAAT
			ACAAGGCTCCGAGCATGGCGAAGCTaaCTACCCTACAAATCCAAT
			TTATGGTTTCCTCCGCTTCCTGCGAaaCTACCCTACAAATCCAAT
			GGTACCCTCCAAAGTGGTTCACGCAaaCTACCCTACAAATCCAAT
			GTGTTTGCTCTTGAACATTGTTGACaaCTACCCTACAAATCCAAT
			GTGGAACACTCATCTATGTCTCGGCaaCTACCCTACAAATCCAAT
			AACGAGCCTCTCACATTGATGCACAaaCTACCCTACAAATCCAAT
			ATGTCAATACACTGTTCACCTCGCTaaCTACCCTACAAATCCAAT
			ATCATATTGTAGCATTGCTGGGCACaaCTACCCTACAAATCCAAT
			ATTCTGTCTCTGCTTAACTCATACCaaCTACCCTACAAATCCAAT
2	Faxdc2	B5	CTCACTCCCAATCTCTATaaGATCCACTGCAGCCTCCCCCGTCAT
			CTCACTCCCAATCTCTATaaCAGGTGCCATGTGACAGAGTTCCTG
			CTCACTCCCAATCTCTATaaCAGCTTTCCCCACTGCACCTGCCAG
			CTCACTCCCAATCTCTATaaCACCAGGGTGCCAAGAGAAAAGAGC
			CTCACTCCCAATCTCTATaaTGTATCGATGATCATCAACAGGGCA
			CTCACTCCCAATCTCTATaaAAATCTGGTTACAGAGAACTGTGAG
			CTCACTCCCAATCTCTATaaTCCCCCTCCACTGCATGAAGGGATA
			CTCACTCCCAATCTCTATaaCAGACAGCTCCAGCAGCACCCAATG
			CTCACTCCCAATCTCTATaaGATGGAACAACCGATGGGAGTAGTA
			CTCACTCCCAATCTCTATaaCAGGTGCGGTCCACTCATGATGCTT
			CTCACTCCCAATCTCTATaaGCATGTTGGACAGCATGTGCTCCAG
			CTCACTCCCAATCTCTATaaCAGTGGTGCTGAGCAGTGCCAGGCA
			CTCACTCCCAATCTCTATaaCGAAGCACTGATTGAACTTGAGGTG
			CTCACTCCCAATCTCTATaaGTTTGCTTGAACACAGCATCAGTCC
			CTCACTCCCAATCTCTATaaGTTTCGGTCAGCGGGGTGAGACTAA
			CCTCCTGTCGCTGACGAGCAGCCGGaaCTACCCTACAAATCCAAT
			GTACCCAGAGGCGCCCCAGAACCGCaaCTACCCTACAAATCCAAT
			CCACTCACTGCCTCCATAGAAAGTGaaCTACCCTACAAATCCAAT
			GAAAAACCAGAAGGCGAGACTTGGAaaCTACCCTACAAATCCAAT
			GCGAGTGATCGCAGTGGGTTTCCCAaaCTACCCTACAAATCCAAT
			TAACCATTACCATGGGTAGCGAGATaaCTACCCTACAAATCCAAT
			AAGTGGGCAGCTCTGGTCCGCATGGaaCTACCCTACAAATCCAAT
			ACATAAGCTCTTCAATGAGGATGAAaaCTACCCTACAAATCCAAT
			TGTGGATGTGTTTGTATAGACTGGGaaCTACCCTACAAATCCAAT
			GGTGAGCGTACAAGGAGACGACGCCaaCTACCCTACAAATCCAAT
			TGATCATTGGCCCCACCATCGGCGGaaCTACCCTACAAATCCAAT
			AGGGCAGGTGGTAACCACAGTGTGAaaCTACCCTACAAATCCAAT
			GCAGGCGATCCAGCACCCCCAGAACaaCTACCCTACAAATCCAAT
			AGCAGCACATGTCTCTCACAAGCTTaaCTACCCTACAAATCCAAT
			ATTGCCTTTTTTGGGGGGTCAGGGAaaCTACCCTACAAATCCAAT
2	P2ry6	B5	CTCACTCCCAATCTCTATaaCCTCTTCTTATGCCAGGTGGATAAA
			CTCACTCCCAATCTCTATaaTGCAATCACAATGAACCACACTACA
			CTCACTCCCAATCTCTATaaAGTGCGGTTTCGCTGAATGCCAGTA
			CTCACTCCCAATCTCTATaaCCCATAGGGGAAATAGCGGGTGGAG
			CTCACTCCCAATCTCTATaaACACACCAGTATGACAACGAATGGG
			CTCACTCCCAATCTCTATaaCAATCACCACAATGATGATCATGCG
			CTCACTCCCAATCTCTATaaCGATCAGGTAGATTGTCTTTGTTAG
			CTCACTCCCAATCTCTATaaCCGGGTACACTTGTACACAATAGCA
			CTCACTCCCAATCTCTATaaCTGTGTGAAATAAAAAAGAATGGGG
			ACACACAATCCAGGTGAATTTCTTGaaCTACCCTACAAATCCAAT
			TGCGAACACAAACGTGGGCAGACACaaCTACCCTACAAATCCAAT
			ATCTGGTGGGCTTAGGTCGTAACAAaaCTACCCTACAAATCCAAT
			TAGGAATCCTGTGATAGTTAGTGTGaaCTACCCTACAAATCCAAT
			GCACAAGATCTTGGTCATACTGCAGaaCTACCCTACAAATCCAAT
			GGAATGGGAAGAAGCTGATGGCAAAaaCTACCCTACAAATCCAAT
			AGCACGGCACACCGTTCAGCGAGCGaaCTACCCTACAAATCCAAT
			GATGACACTGTTCATGCTGGCAAATaaCTACCCTACAAATCCAAT
			ATTTCTGGTGCTCTGTCTGAACTTCaaCTACCCTACAAATCCAAT
2	Axl	B1	GAGGAGGGCAGCAAACGGaaCGGGCAGGAGATGCGCCCCAAACAT
			GAGGAGGGCAGCAAACGGaaCCAGGCCACACACGAAGATGAATAT
			GAGGAGGGCAGCAAACGGaaTGGTCAGGTTGGCGGGGTGTTCGAT
			GAGGAGGGCAGCAAACGGaaGCCAGTTAATTTCAGGCAATTCTCC
			GAGGAGGGCAGCAAACGGaaTGGGCATAACAACCTGATCATTGTC
			GAGGAGGGCAGCAAACGGaaGTCCAACAGAAGGAATGCTGAGATG
			GAGGAGGGCAGCAAACGGaaAGGCTCATCAGTGAAAACGGGTAGA
			GAGGAGGGCAGCAAACGGaaTGATACCATTCACTTCGAGGATGGA
			GAGGAGGGCAGCAAACGGaaCTTCCGGGGCAGCGCTTTCACGATC
			GAGGAGGGCAGCAAACGGaaCCAGGAGATCTCTAGTGTGGTTGAA
			GAGGAGGGCAGCAAACGGaaCGTAGCCTGCACGGTGCACATATAG
			GAGGAGGGCAGCAAACGGaaGTTCTGGTTGTAGATCTTGTGGTGG
			GAGGAGGGCAGCAAACGGaaGGTAGTGAATGGCGCCAGGCCATCG
			GAGGAGGGCAGCAAACGGaaATTCACATCCAGGGTCATCTCGTTG
			GAGGAGGGCAGCAAACGGaaGTCCCCCGCTATCGTATATGGTGCC
			GAGGAGGGCAGCAAACGGaaACTATTTTCATCATCGCTCATCATA
			GAGGAGGGCAGCAAACGGaaGTGCCAGGACAGGATCGGGGCAGGA
			GAGGAGGGCAGCAAACGGaaTGTGTTCTTCTTTCGTAGTCGGGCC
			GAGGAGGGCAGCAAACGGaaGCGCACCACTAGCTCCCCCTGTTCT
			GAGGAGGGCAGCAAACGGaaCGATGGGCGCTCCTTGGAATTCAGC
			GAGGAGGGCAGCAAACGGaaGGCTTGTGAATCTCCTCCATGTTGA
			GAGGAGGGCAGCAAACGGaaGGCTCCTCCAGTTCTGAGCCTCCCA
			GAGGAGGGCAGCAAACGGaaTGGACTCATGTGGCGGGCAGAGGAC
			CAAGTGGCGTTCCCATGGTGAGAGAtaGAAGAGTCTTCCTTTACG
			AAACTACATGCTGGGCAGAGACAGCtaGAAGAGTCTTCCTTTACG
			TCAGCATCACGTCCTTCCCCAGGGAtaGAAGAGTCTTCCTTTACG
			CGTTGTCCAAGGCTTCTCCGTCACGtaGAAGAGTCTTCCTTTACG
			TGCTGGCTAGCCAAATGTCATCTCCtaGAAGAGTCTTCCTTTACG
			TGCACTGGTAGTTCCCCGAATCAGAtaGAAGAGTCTTCCTTTACG
			CACATTTGCCAAAATGTGCAGGTCTtaGAAGAGTCTTCCTTTACG
			CTTCACAGGAGAACGTGGAGGTTTTtaGAAGAGTCTTCCTTTACG
			ACCAGAGAGCAGCTGCAGGTTCTGCtaGAAGAGTCTTCCTTTACG
			AGGGTAGTCTCCAGCAAAGCCCGCTtaGAAGAGTCTTCCTTTACG
			CACGTGGCTGAGGTCAGTGTGTGGGtaGAAGAGTCTTCCTTTACG
			CACGTGACTGAATGGCGGGACGTTGtaGAAGAGTCTTCCTTTACG
			GGTCCTGCAGGCCAGGCGGACATTGtaGAAGAGTCTTCCTTTACG
			CCGCACCGTAAGGTTCCTGACTGGCtaGAAGAGTCTTCCTTTACG
			GACAGAGATTGCCTGGCTCCAGGGTtaGAAGAGTCTTCCTTTACG
			CTCTCCAACCACGTGCTGTTGCAGGtaGAAGAGTCTTCCTTTACG
			GGCGACGGCCATGACGGCATACCACtaGAAGAGTCTTCCTTTACG
			TGTCGGTTCGAAGGCCTCACCAAAGtaGAAGAGTCTTCCTTTACG
			CCTGCTGTACGACTTCTTGGCTCGGtaGAAGAGTCTTCCTTTACG
			CTGGAGCTCCCAGTGTACAACCTCAtaGAAGAGTCTTCCTTTACG
			GCTCCCGGCTCTAGATCCACCTCAGtaGAAGAGTCTTCCTTTACG
			GCTGTGACTGCACTGCCCTTAAGACtaGAAGAGTCTTCCTTTACG
			CAAACTGTGTTTCACCCAAGAGGCGtaGAAGAGTCTTCCTTTACG
2	Gas6	B5	CTCACTCCCAATCTCTATaaCTAGCAGGGCATTCAAAGCCCGCAT
			CTCACTCCCAATCTCTATaaCAATTGTGCCATGTGAGGGGTCCGC
			CTCACTCCCAATCTCTATaaCCCAAATACTCTAATACGGTCATAA
			CTCACTCCCAATCTCTATaaATTTGGCAAATTGTGTACGCAAGTA
			CTCACTCCCAATCTCTATaaCATGAACAATGGTAGCTACCAGGTT
			CTCACTCCCAATCTCTATaaGAGCTTAGGTGATTTCGGCAACGCG
			CTCACTCCCAATCTCTATaaCGAAAGATACACAAGGCAAAATGTC
			CTCACTCCCAATCTCTATaaGAGTGCCACTGAACATTCTGCCCAG
			CTCACTCCCAATCTCTATaaATTCAGCCACAAATCTTGTTGACTG
			CTCACTCCCAATCTCTATaaAGCTCCAGCTTTCCGTTGCGCAGAG
			CTCACTCCCAATCTCTATaaTTTATGGAAGGCCTGCTGCTCGTCA
			CTCACTCCCAATCTCTATaaATGACCAAGTTTCTTTCCAGCTCCT
			CTCACTCCCAATCTCTATaaGTGAAGAGATCCCCCGACACAGCTA
			CTCACTCCCAATCTCTATaaCTGAATGGAAGGCCTCCCACTGTCA
			CTCACTCCCAATCTCTATaaTTATCATGCAGCCTGACCGTCTCCT
			CTCACTCCCAATCTCTATaaAATCCCCTGCCAGGGTAGAACGACC
			CTCACTCCCAATCTCTATaaCCTTCTGCTTGCTCGTCACCAGATG
			CTCACTCCCAATCTCTATaaACACCAGTGTCTGCGGCAGGACGAA
			CTCACTCCCAATCTCTATaaATTAGAGACAGTGATAGGGGAACTG
			CTCACTCCCAATCTCTATaaTCTATGGATAATAGAATGAGCTGCT
			CTCACTCCCAATCTCTATaaTGAGTGGGATGTGAGGTCACTATGC
			CCAGCAGGACCGAAAGCAGGGCGGCaaCTACCCTACAAATCCAAT
			ACTGTGCAGCCTCCTGTGCTGGCACaaCTACCCTACAAATCCAAT
			GAGACCAGTATTTCTTGCGTATGGCaaCTACCCTACAAATCCAAT
			TTTATGGCATGGATTCGGGGAACACaaCTACCCTACAAATCCAAT
			TTTGACTGAAGCACATAGCCGCTGAaaCTACCCTACAAATCCAAT
			TATCCATTATTGCAATGACATGAATaaCTACCCTACAAATCCAAT
			ACAAAGATTTGATACTTTTCTCTGTaaCTACCCTACAAATCCAAT
			TTCTTTTAAAGCGCCGCCAGATCACaaCTACCCTACAAATCCAAT
			CTTCAGGATCAAAGGTTCTAAAGTCaaCTACCCTACAAATCCAAT
			CGGCCTATCCCGTTGTACTTCAGTTaaCTACCCTACAAATCCAAT
			ACCGAAATCATTTGCCACATGCCATaaCTACCCTACAAATCCAAT
			TTCATAACTGCATCCTTGTTGACCTaaCTACCCTACAAATCCAAT
			TTCAGCTGGTACAATCCTTTCTCGAaaCTACCCTACAAATCCAAT
			TTTATTGAATGAATGAGCTCATTGGaaCTACCCTACAAATCCAAT
			CTCCCTGCAACCGCGTAGCACTGCAaaCTACCCTACAAATCCAAT
			GCCATGTAGCCAAGATTAAAAATCGaaCTACCCTACAAATCCAAT
			TCAGCCGTCATCGAGATCGTCCAGTaaCTACCCTACAAATCCAAT
			TTATCTTCATTGACCAATGCAAATAaaCTACCCTACAAATCCAAT
			TTAATTTTCGTAGAGGAATGGTAGTaaCTACCCTACAAATCCAAT
			ACCTCCAGGCTGGACACAGTTGTGTaaCTACCCTACAAATCCAAT
			TTATTTTCCTGTCTCAATCGGAGGAaaCTACCCTACAAATCCAAT
3	Nppa	B5	CTCACTCCCAATCTCTATaaGCAGCCTGAGGCATGCGGTAGCCAT
			CTCACTCCCAATCTCTATaaGCGGGCGGCCTGTGGCTCGCAGGTG
			CTCACTCCCAATCTCTATaaCTAAGCGCTCTAGCAGGGCCTCCAG
			CTCACTCCCAATCTCTATaaGTCCAGTAGCATCTTGCGATTGGCC
			CTCACTCCCAATCTCTATaaTGGTGCCATCCACAGAGGAAAGAGG
			CTCACTCCCAATCTCTATaaGCGGGAACTCCCATGAGCCTCTGGA
			CTCACTCCCAATCTCTATaaTTCTAGGCGCATTTATGAGCTCACG
			CTCACTCCCAATCTCTATaaGGGCTCCAATTTTGTCAAGTCTTCC
			AGCCTGCAAGCAGCAGGAGCGGCAGaaCTACCCTACAAATCCAAT
			CGTCGAGGTCGGGCGTGGCGCCTTGaaCTACCCTACAAATCCAAT
			TTCCAGCTTCAGCAGGGAGCATGTCaaCTACCCTACAAATCCAAT
			AAGAGGCTTCACCAGTATCAAACCTaaCTACCCTACAAATCCAAT
			GCGCAGCGTCCATTTGTGGCCTGCCaaCTACCCTACAAATCCAAT
			GTTGATTTTGCACTGGAGTCATCTTaaCTACCCTACAAATCCAAT
			CAAAGCAGCCAGACGAGCGCCTTATaaCTACCCTACAAATCCAAT
			AGTGGTTGTTGCATCCTAGCCCGCTaaCTACCCTACAAATCCAAT
3	Ankrd1	B5	CTCACTCCCAATCTCTATaaCCAGCTCTTCCACTTTCAGCATCAT
			CTCACTCCCAATCTCTATaaGGCCACCGGGGAGGAACTCCCCAGT
			CTCACTCCCAATCTCTATaaTCAAATCGTCCTGTTTCTCTAAAGT
			CTCACTCCCAATCTCTATaaTTTTCAAGCTTTGGTCTCTGTTCCA
			CTCACTCCCAATCTCTATaaTTCTTTTACCACTGGAACAATAACC
			CTCACTCCCAATCTCTATaaAGCTTTCAGAAATGCTGCAGCGTCC
			CTCACTCCCAATCTCTATaaATCCCCTCCATCTGACAAGTATTTT
			CTCACTCCCAATCTCTATaaTTCTGAGCATGCTCTGTGCAAGGCG
			CTCACTCCCAATCTCTATaaGAAATCGATTTTCGCTCCAGCCTCT
			CTCACTCCCAATCTCTATaaCAAGCTGCCTCCTCTGCAAGCCCAG
			CTCACTCCCAATCTCTATaaCTTGTCCCTGGCGTTGATGTGGGCC
			CTCACTCCCAATCTCTATaaCGCCATCATGCATGGGTGTGTCTCC
			CTCACTCCCAATCTCTATaaGGTTTGCGCCATACGTAATCAGTAG
			CTCACTCCCAATCTCTATaaGCCATTGAAGAACCAGCTCCATTGG
			CTCACTCCCAATCTCTATaaGTAGGACTTTTCTTGGAGTCCATTG
			CTGTTTTCTCATTCTTCTTTCCTGTaaCTACCCTACAAATCCAAT
			CAGCGCTTTCGTATTCTCCGTTCTCaaCTACCCTACAAATCCAAT
			GGGATGGCCAGGATTTGCGGAGTGTaaCTACCCTACAAATCCAAT
			GTAATAATAGTTTGAAGATCGTCTAaaCTACCCTACAAATCCAAT
			GGGTTCCGTTATAACTTCTGGTTCCaaCTACCCTACAAATCCAAT
			AACTACTGGCATCTTATTTTCCAAGaaCTACCCTACAAATCCAAT
			TCTCTTGTACTCATCACAAGCGTTTaaCTACCCTACAAATCCAAT
			CAACTTTTCTACAATAGCCATGTGTaaCTACCCTACAAATCCAAT
			AACGGCAGTGGATTCCAGCATATCCaaCTACCCTACAAATCCAAT
			TTTGTTCAGCAAGAGCTTCAGCGCTaaCTACCCTACAAATCCAAT
			AGCTACGTGCAGCGGCGTACTGAGCaaCTACCCTACAAATCCAAT
			TCATCATCTTGTAGCGATTCAGTCTaaCTACCCTACAAATCCAAT
			TTTTTTCTGCGTTGTTCTTGACTGTaaCTACCCTACAAATCCAAT
			CATTGAGAATCTCCTTTGTGCCATTaaCTACCCTACAAATCCAAT
			TCAGAATGTGGCGATGTGTGAGCTCaaCTACCCTACAAATCCAAT
S4	Pkd1	B5	CTCACTCCCAATCTCTATaaCTCCGCGAGCCTGCGGGCCTCCCTC
			CTCACTCCCAATCTCTATaaTCCAAGGCAGGCGAAGACCAGGAAG
			CTCACTCCCAATCTCTATaaCACCCAACTCGGAGGCGACCCCCGT
			CTCACTCCCAATCTCTATaaGGGGCACAGAAGTCTTTGAGGGGTC
			CTCACTCCCAATCTCTATaaCTGAAGATGCCCTGAGAGCCCCGGT
			CTCACTCCCAATCTCTATaaCTCCCTCTGAAGGGCTCCACAAGGG
			CTCACTCCCAATCTCTATaaACTGGGAAGCTTCCAAGTAGCCAGG
			CTCACTCCCAATCTCTATaaACCAGGAAACCGACATAATAGGTGT
			CTCACTCCCAATCTCTATaaTTGGAGGACCAGTATCAACATGGGT
			CTCACTCCCAATCTCTATaaGTGGCACCGCCGCCCTTGAAGCATC
			CTCACTCCCAATCTCTATaaTGCTTTTCCTGAAGCTGATCTGTGG
			CTCACTCCCAATCTCTATaaACTTAATTCCCTCGCTTGGGTCCTT
			CTCACTCCCAATCTCTATaaGTATAACGAGGCCAAGGGGCAAAGG
			CTCACTCCCAATCTCTATaaGGCCTCAAAAAGGATGGTTTGATTC
			CTCACTCCCAATCTCTATaaCGTTCCGTCACCAAAGTCCCAAGAA
			CTCACTCCCAATCTCTATaaCCCACTCTTCGAGAAGCTGTGTTGA
			CTCACTCCCAATCTCTATaaTACTTCAGAGAAAACTGTGTTTAGG
			CTCACTCCCAATCTCTATaaGGGCCCATTGGATGTTATCTCGAGT
			CTCACTCCCAATCTCTATaaCCATTGCACGTCTGTTCCAGATGCC
			CTCACTCCCAATCTCTATaaCATTGCATTCTAGTTTCTTCACCTT
			CTCACTCCCAATCTCTATaaCTATGCTGGGACGCGGCAATGGTGG
			CTCACTCCCAATCTCTATaaCCACAAGTGCTGAGCCGCATAGGCG
			CTCACTCCCAATCTCTATaaGGTACACCCGGTCAGCTGGGAGCAG
			CTCACTCCCAATCTCTATaaTACACACCAGCCTGAAGGCAGTGCT
			CTCACTCCCAATCTCTATaaCGGAGTGCTGAACTCCAGCGAGGCC
			CTCACTCCCAATCTCTATaaGCTGTTATTCATGTTCAGGTAGGTG
			CTCACTCCCAATCTCTATaaTGCTGTCACAGTGAAGTTCACCGAT
			CTCACTCCCAATCTCTATaaAGGCAGAGTTATGTGCATGTGAATA
			CTCACTCCCAATCTCTATaaATGGCCGTGCAGGGAGAGCGAGGGA
			CTCACTCCCAATCTCTATaaTCCTCGCGAGAAGGTGACTTTCCGT
			GGAGGAAAGGCTTGGCACCGCGCCCaaCTACCCTACAAATCCAAT
			TATGGCACCTTCACTGCTGCTGGGGaaCTACCCTACAAATCCAAT
			CCATGGGCGCAGCTCTGAAACTCTCaaCTACCCTACAAATCCAAT
			GCAATGCCCCACCTGAACGTGATACaaCTACCCTACAAATCCAAT
			CAGCGCCAAGATTCCCCACAGCTCCaaCTACCCTACAAATCCAAT
			CTGGCCCGAGAGACCCTATTACCTCaaCTACCCTACAAATCCAAT
			CCAAGCCAGCCAGGGCCTCGACCTGaaCTACCCTACAAATCCAAT
			TCGGCCCACCAGTGCCACCCAAATCaaCTACCCTACAAATCCAAT
			TGGAGTTAGTCTGCACCGAGTGGGCaaCTACCCTACAAATCCAAT
			ACTTCTTACGTGGGCAATTACCGTGaaCTACCCTACAAATCCAAT
			TTCTTTCCACCGTCTCCCTCTTGTGaaCTACCCTACAAATCCAAT
			CCTGGCTTGGGGGCAATGGGGCGAGaaCTACCCTACAAATCCAAT
			TAAAGGTGCTGCTGGGGATGCAAGCaaCTACCCTACAAATCCAAT
			CACACCAAAAGCTGAAGGGGTTGGGaaCTACCCTACAAATCCAAT
			CATTGCCAGGGTGACCATACGTTGGaaCTACCCTACAAATCCAAT
			GCTGGCCCCGACCCTGACCCTGTACaaCTACCCTACAAATCCAAT
			CATCACACTTTGCCCCACCTGAACTaaCTACCCTACAAATCCAAT
			GATCGTGGTGGGAGTTCCAAGCTCGaaCTACCCTACAAATCCAAT
			CTCTGACCCATCGCCCATGTCCCAGaaCTACCCTACAAATCCAAT
			GCGGGGGCACCAGCTCCACGCGAGGaaCTACCCTACAAATCCAAT
			TTCAGATCCACCGTAGCCTCGAAGTaaCTACCCTACAAATCCAAT
			CTGGCAGTCTGGGCTGTGGTACACTaaCTACCCTACAAATCCAAT
			GTGGAGTAGACATGTCCACTTGCCTaaCTACCCTACAAATCCAAT
			TGGATAGACAGCGAGAATCGCAGGCaaCTACCCTACAAATCCAAT
			GTCTGAGATAGGAACCTCCATGCCCaaCTACCCTACAAATCCAAT
			TCCTGCAGGAATTGTGACCATGGTCaaCTACCCTACAAATCCAAT
			CACGCCTGCGGTGCTGCTTCCAGACaaCTACCCTACAAATCCAAT
			ACTCTCATGAGTGGGGTCAAAGCCCaaCTACCCTACAAATCCAAT
			CAGGAGGCCGCTGGGAAGAGAGGTAaaCTACCCTACAAATCCAAT
			AGTGACTTCCCGGCTGAAGCCGCCCaaCTACCCTACAAATCCAAT
